# Induction of senescence renders cancer cells highly immunogenic

**DOI:** 10.1101/2022.06.05.494912

**Authors:** Inés Marín, Olga Boix, Andrea García, Isabelle Sirois, Adrià Caballe, Eduardo Zarzuela, Irene Ruano, Camille Stephan-Otto Attolini, Neus Prats, José Alberto López-Domínguez, Marta Kovatcheva, Elena Garralda, Javier Muñoz, Etienne Caron, María Abad, Alena Gros, Federico Pietrocola, Manuel Serrano

**Author notes:** Equal contribution*: O.B., A.G, I.S.

## Abstract

Cellular senescence is a stress response that activates innate immunity. However, the interplay between senescent cells and the adaptive immune system remains largely unexplored. Here, we show that senescent cells display enhanced MHC class I (MHC-I) antigen processing and presentation. Immunization of mice with senescent syngeneic fibroblasts generates CD8 T cells reactive against both normal and senescent fibroblasts, some of them targeting senescence-associated MHC-I-peptides. In the context of cancer, we demonstrate that senescent cancer cells trigger strong anti-tumor protection mediated by antigen-presenting cells and CD8 T cells. This response is superior to the protection elicited by cells undergoing immunogenic cell death. Finally, induction of senescence in patient-derived cancer cells exacerbates the activation of autologous tumor-reactive CD8 tumor-infiltrating lymphocytes (TILs) with no effect on non-reactive TILs. Our study indicates that immunization with senescent cancer cells strongly activates anti-tumor immunity, and this can be exploited for cancer therapy.

**STATEMENT OF SIGNIFICANCE:** Our study shows that senescent cells are endowed with a high immunogenic potential, superior to the gold standard of immunogenic cell death. The induction of senescence in cancer cells can be exploited to develop efficient and protective CD8-dependent anti-tumor immune responses.
