## Supplementary material for "Induction of senescence renders cancer cells highly immunogenic": List of peptides presented exclusively on senescent cells MHC-I

### Sheet: Top10
Table S3. List of peptides presented exclusively on senescent cells MHC-I. The corresponding coding gene of each peptide and their predicted binding to H-2Kb and H-2Db (NetMHCpan v4.1) are indicated. Levels of peptide obtained in the immunopeptidomic analysis and fold change expression the corresponding gene (senescent MEF versus untreated MEF) from RNAseq transcriptomic analysis are indicated. M…
Peptide	Gene	H-2Db	H-2Kb	Peptide	mRNA
TTYVTKEL	1600014C10Rik	Non	Strong	21.1581	1.32858
TIYEYHRV	Plxdc2	Non	Strong	19.9601	1.44184
KSLERATQL	Commd3	Strong	Strong	18.1257	1.34182
SSYM*HFTNV	Tns3	Strong	Strong	17.7923	1.37718
SAPQFSKL	Sulf1	Weak	Strong	17.714	1.4513
VMSERVSGL	Spag9/Mapk8ip3	Non	Weak	17.4252	1.5079
AQQRFTQV	Bcl2l2	Non	Weak	17.2967	1.70511
STFSHKTV	Tmed3	Non	Strong	17.2232	1.40876
SNYLFTKL	Epas1	Non	Strong	16.8113	2.503
SALKPANL	Scmh1	Non	Strong	15.786	1.39659

### Sheet: Rest
Peptide	Gene	H-2Db	H-2Kb	Peptide	mRNA	Pool
HITSFTAAF	Unknown	Non	Weak	19.7356	NA	1
TFYNELRV	Actg1/Actb/Actc1/Acta1	Non	Weak	18.3452	0.617298	1
SSDKYAAL	Agfg1	Non	Strong	17.3495	1.0852	1
TTYKVSSL	Ahdc1	Non	Strong	17.0211	1.0238	2
TSRSFPHL	Anxa1	Non	Strong	17.7207	1.21787	2
SQLQAEHTL	Arhgap35	Strong	Weak	18.2877	1.15364	2
SQQLYRHL	Arid5b	Non	Strong	18.3538	0.675214	3
AMLTILHEI	Ascc3	Strong	Weak	16.3718	0.896499	3
ATYSYKEA	Cdc16	Non	Weak	16.3039	0.965909	3
AIIDHERI	Cdc42bpa	Non	Weak	16.3039	0.771554	4
KSQEYEQRL	Ckap4	Non	Strong	17.0951	0.930931	4
SWIEGLTGL	Cnn2	Non	Weak	16.9545	0.63001	4
SGVRFNNV	Cntnap1	Non	Strong	16.3971	2.11347	5
SSFEPRSL	Ddx50	Non	Strong	17.0102	1.09875	5
INFDFPKL	Ddx6	Non	Strong	18.8361	1.02262	5
SAYQRGESL	Exoc4	Strong	Strong	18.7828	1.05034	6
VAPDNLKQV	Exoc5	Strong	Weak	16.9992	0.994289	6
TSPARLSGL	Fastk	Weak	Strong	17.2042	1.08922	6
RHYEVARL	Gipc1	Non	Strong	18.9573	0.841705	7
RSAHFSTL	GlcNAc	Non	Strong	17.1357	1.10144	7
SRYTGASL	Hdac3	Non	Weak	18.9287	0.909593	7
SSYVVKKV	Herc2	Non	Strong	16.6068	1.18222	8
HQLHQLHQL	Ier5l	Weak	Weak	18.8454	0.982805	8
SSVENIQRV	Jup	Strong	Weak	16.3286	0.967652	8
VMDSKIVQV	Kpna6	Non	Weak	16.6382	1.14668	9
YQSKYEEL	Krt1	Non	Weak	18.0606	NA	9
SSYEPSNL	Map10	Non	Strong	16.4203	0.906688	9
SSWRHSQV	Marchf7	Non	Strong	16.7731	0.942719	10
KGYQHVRV	Mical2	Non	Strong	15.8823	0.678597	10
VINPYKNL	Myh9	Non	Strong	18.1206	0.709016	10
SSPRRSLGL	Nav1	Weak	Strong	17.8787	1.00755	11
RALNYTHL	Nup98	Strong	Strong	17.9658	1.04382	11
AGVRNPQQHL	Pabpc1	Strong	Non	18.5011	0.829215	11
ASYEVKEL	Papss1	Non	Strong	16.9992	1.10967	12
EDYKFHHTF	Pdia4	Non	Weak	19.0399	0.868895	12
TSPPFKEL	Pla2g4a	Non	Strong	17.2419	1.0245	12
KVYRQTNL	Plec	Non	Strong	16.8113	1.1339	13
SAVENKQQI	Plk2	Strong	Non	16.4608	0.51564	13
TNRKYPKL	Polr3k	Non	Strong	18.6417	0.850485	13
SLQRNQVPT	Prrx1	Weak	Non	16.1094	1.0273	14
KVYENVTGL	Ptk2	Strong	Strong	18.7569	0.991003	14
ANVVRLLGL	Ptk7	Non	Strong	17.6731	1.06878	14
SRVKLTQL	Ptprz1	Non	Weak	17.9992	0.383661	15
EMYQVSRL	Rhobtb3	Non	Strong	14.1115	0.683571	15
EAPESYKNV	Rtcb	Non	Weak	17.7207	1.04339	15
AVFARVAF	Satb1/Satb2	Non	Strong	18.0479	0.941072	16
KAPTNEFYA	Sdc4	Strong	Non	16.9882	1.16315	16
RMVQVHEL	Sec23a	Non	Weak	18.1801	1.01022	16
STYDYGRQL	Sestd1	Non	Strong	18.3667	0.757421	17
SHYTHHNL	Slc9a8	Non	Strong	17.6168	1.24099	17
SGMAYVERM	Src	Strong	Strong	17.5731	0.878745	18
KAIELLQEF	Srp72	Strong	Weak	16.9771	1.01656	18
SRHTVVHL	Tecr	Non	Weak	18.0102	1.0198	19
VAPENEGRL	Tmem43	Strong	Weak	14.7471	1.20549	19
SKYQHKNL	Tnpo1	Non	Strong	19.4293	0.845824	19
AIYKKSQHM	Tp53	Weak	Strong	17.7471	0.779476	20
KRFEHSAKL	Usp22	Non	Strong	16.4301	1.00839	20
SSYQHTSV	Xpot	Non	Strong	16.1012	0.630504	20
AAM*KNVTEL	Ywhag	Strong	Weak	17.1257	0.999277	21
SSLSNAKDV	Snrnp200	Strong	Non	16.2363	0.889591	21
VTVENTKTI	Zc3h13	Strong	Non	16.8361	1.22208	22
SQHNFNNL	Zcchc2	Weak	Strong	16.9316	1.14558	22
SQPVNPHSL	Zswim8	Strong	Weak	16.9992	1.10915	22
RVAPEEHPVL	Actb/Actg1	Strong	Non	18.5739	0.596773	23
