## Supplementary materials for "Induction of senescence renders cancer cells highly immunogenic"

### Sheet: Primers
Table S4. Supplementary materials. List of primers (first sheet) and antibodies (second sheet) used in this study.
Gene	Forward	Reverse
Mouse Gapdh	GTTGTCTCCTGCGACTTCA	GGTGGTCCAGGGTTTCTTA
Human GAPDH	GGATTTGGTCGTATTGGG	GGAAGATGGTGATGGGATT
Human GAPDH (patient-derived tumor cells)	GGACTCATGACCACAGTCCATGCC	TCAGGGATGACCTTGCCCACAG
Mouse Actb	CTGTCCCTGTATGCCTCTG	ATGTCACGCACGATTTCC
Human ACTB	CACCAACTGGGACGACAT	ACAGCCTGGATAGCAACG
Mouse Cdkn1a	ATCACCAGGATTGGACATGG	CGGTGTCAGAGTCTAGGGGA
Human CDKN1A	CAGACATTCAGAGCCACAG	AAGAGACAACGGCACACT
Human CDKN1A (patient-derived tumor cells)	TGTCACTGTCTTGTACCCTTG	GGCGTTTGGAGTGGTAGAA
Mouse Nlrc5	TCAGGAAGTTTGACCTCTCAGG	GTTATTCTCTGCCAAGCTGACC
Human NLRC5	GCTCGGCAACAAGAACCTGT	GGTCCAAGGTCTCGTTCCT
Mouse B2m	GCCGAACATACTGAACTGCT	GCCATACTGGCATGCTTAAC
Human B2M	GTGCTCGCGCTACTCTCTCT	TCAATGTCGGATGGATGAAA
Mouse Tap1	TGCCTAAGAAGCTGGGAAAA	GTAAGCCAAGGCCTCCTTCT
Human TAP1	CGTCCACCCTGAGTGATTCT	GACACTGATCCCCAGAGCAT
Mouse Tap2	CGGTGCTAAAGGAGATCCAG	CCATCACCCTCCGTATGACT
Human TAP2	AGGAGGCTGCTTCACCTACA	TGAGTTCAGCTCCCCTGTCT
Mouse Tapbp	ACACTGCGAGATGAGCCGCTTC	TGAGGACGGTCAGCACCACTGT
Human TAPBP	CAGTCACCACTGAGCAGCAT	GCAGAAGAAAGGCAGACAGG
Mouse Psmb8	GGAACGCATCTCCGTGTCTG	CTGCCGGTAACCACTGTCCA
Mouse Psmb9	TCTTCTGTGCCCTCTCAGGT	TGGTCCCAGCCAGCTACTAT
Mouse Psmb10	ACCCACATGGTTCCTACAGC	GTGATCACACAGGCATCCAC
Mouse Erap1	TAATGGAGACTCATTCCCTTGGA	AAAGTCAGAGTGCTGAGGTTTG
Human CALR	TCTCAGTTCCGGCAAGTTCT	GTTGCTGAAAGGCTCGAAAC
Human CANX	AACCCGAAGGCTGGTTAGAT	CATCCAGGAGCTGACTCACA

### Sheet: Antibodies
Antibody	Fluorophore	Brand	Reference	Concentration
Mouse H-2Kb/Db	APC-Fire750	Biolegend	114617	1:100
Mouse H-2Kb-SIINFEKL	PE-Cy7	Biolegend	116520	1:100
Human HLA-A/B/C	Unconjugated	Biolegend	311402	1:100
Mouse CD45	Pacific Blue	Biolegend	157212	1:200
Mouse CD3	Alexa 700	eBioscience	56-0032-82	1:200
Mouse CD4	PERCP	BD Biosciences	553052	1:200
Mouse CD4	PE-Cy7	BD Biosciences	552775	1:200
Mouse CD8a	FITC	eBioscience	11-0081-82	1:200
Mouse CD8a	PERCP	Biolegend	100731	1:100
Mouse CD69	APC-Cy7	Biolegend	104526	1:100
Mouse C25	PE-Cy7	eBioscience	25-0251-81	1:100
CD11b	V450	BD Biosciences	560524	1:100
